# Gene expression divergence following gene and genome duplications in spatially resolved plant transcriptomes

**DOI:** 10.1101/2025.05.27.656262

**Authors:** Fabricio Almeida-Silva, Yves Van de Peer

**Affiliations:** Department of Plant Biotechnology and Bioinformatics, Ghent University, 9052 Ghent, Belgium; VIB Center for Plant Systems Biology, VIB, 9052 Ghent, Belgium; Centre for Microbial Ecology and Genomics, Department of Biochemistry, Genetics and Microbiology, University of Pretoria, Pretoria 0028, South Africa; College of Horticulture, Academy for Advanced Interdisciplinary Studies, Nanjing Agricultural University, Nanjing, China

**Keywords:** polyploidy, spatial transcriptomics, transcriptional regulation, regulatory genomics

## Abstract

Gene and genome duplications are key drivers of plant genome evolution, expanding genetic repertoires and facilitating functional innovation. However, genes originating from different duplication mechanisms undergo different outcomes, especially at the expression level. Previous studies have demonstrated that segmental or whole-genome duplications generate duplicates with similar and somewhat redundant expression profiles across multiple tissues, while other duplicates display increased divergence, ultimately leading to functional innovations. However, little is known about how duplicates diverge in expression across cell types in a single tissue. Here, we used high-resolution spatial transcriptomic data from five species (*Arabidopsis thaliana, Glycine max, Phalaenopsis aphrodite, Zea mays,* and *Hordeum vulgare*) to investigate the evolution of gene expression following gene duplications. We found that genes originating from segmental or whole-genome duplications display increased expression levels, expression breadths, spatial variability, and number of coexpression partners. Duplication mechanisms that preserve cis-regulatory landscapes typically generate paralogs with more preserved expression profiles, but such differences by duplication mode disappear over time. Expression divergence also depends on gene functions, with dosage-sensitive gene families displaying highly preserved expression profiles, while families involved in more specialized processes (e.g., flowering and phytohormone biosynthesis) display increased divergence. Paralogs originating from large-scale (including whole-genome) duplications display redundant and/or overlapping expression profiles, indicating functional redundancy and/or subfunctionalization, while small-scale duplicates diverge asymmetrically, indicating neofunctionalization. Collectively, our findings provide new insights into the tempo and mode of gene expression evolution, helping understand how gene and genome duplications shape cell identities.
