## Supplementary Tables for "Gene expression divergence following gene and genome duplications in spatially resolved plant transcriptomes"

### Sheet: S1
Suplementary Table S1. Overrepresented GO terms in family with highly similar paralogs (HSPs) and highly dissimilar paralogs (HDPs).
term	genes	all	pval	padj	category	species
acidic amino acid transport	3	5	0.000356	0.0478306	highcor	Ath
amino acid activation	5	13	4.26132e-05	0.0103056	highcor	Ath
aminoacyl-tRNA ligase activity	5	14	6.44684e-05	0.0144362	highcor	Ath
chlorophyll binding	15	16	9.12951e-22	1.37993e-18	highcor	Ath
chromosome condensation	3	4	0.00014604	0.0238638	highcor	Ath
coenzyme A biosynthetic process	3	5	0.000356	0.0478306	highcor	Ath
cold acclimation	7	35	0.000134914	0.0238638	highcor	Ath
cysteine dioxygenase activity	3	3	3.7445e-05	0.00984315	highcor	Ath
detection of hypoxia	3	3	3.7445e-05	0.00984315	highcor	Ath
DNA demethylase activity	3	4	0.00014604	0.0238638	highcor	Ath
double-stranded RNA-specific ribonuclease activity	3	3	3.7445e-05	0.00984315	highcor	Ath
enzyme activator activity	11	85	0.000120416	0.0234851	highcor	Ath
extrinsic component of membrane	8	28	2.56961e-06	0.00129465	highcor	Ath
fatty acid binding	4	8	7.8364e-05	0.015793	highcor	Ath
GTPase activator activity	11	61	4.85346e-06	0.002096	highcor	Ath
GTPase regulator activity	11	62	5.72523e-06	0.00229267	highcor	Ath
guanyl-nucleotide exchange factor activity	8	19	8.15025e-08	4.92764e-05	highcor	Ath
hydrogen peroxide catabolic process	8	30	4.56197e-06	0.002096	highcor	Ath
hydrogen peroxide metabolic process	8	43	7.71384e-05	0.015793	highcor	Ath
light-harvesting complex	3	4	0.00014604	0.0238638	highcor	Ath
N-acyltransferase activity	5	19	0.000325926	0.0469179	highcor	Ath
oxidoreductase activity, acting on peroxide as acceptor	8	51	0.000268019	0.039523	highcor	Ath
peroxidase activity	8	49	0.00020125	0.0311989	highcor	Ath
photosynthesis, light harvesting	15	20	7.8227e-19	7.88268e-16	highcor	Ath
photosynthesis, light harvesting in photosystem I	15	15	5.88413e-23	1.18585e-19	highcor	Ath
photosynthesis, light harvesting in photosystem II	3	3	3.7445e-05	0.00984315	highcor	Ath
photosystem	23	27	1.00703e-30	6.08853e-27	highcor	Ath
photosystem I	18	20	3.51566e-25	1.06278e-21	highcor	Ath
photosystem I reaction center	3	3	3.7445e-05	0.00984315	highcor	Ath
photosystem II	16	19	1.67926e-21	2.03056e-18	highcor	Ath
photosystem II oxygen evolving complex	4	5	6.06728e-06	0.00229267	highcor	Ath
plastoglobule	16	31	3.59961e-16	2.72041e-13	highcor	Ath
production of siRNA involved in RNA interference	4	9	0.000137324	0.0238638	highcor	Ath
protein domain specific binding	17	34	8.46322e-17	7.3098e-14	highcor	Ath
protein-chromophore linkage	15	27	7.07306e-16	4.75152e-13	highcor	Ath
PSII associated light-harvesting complex II	3	3	3.7445e-05	0.00984315	highcor	Ath
reactive oxygen species metabolic process	10	78	0.000263877	0.039523	highcor	Ath
response to fructose	5	14	6.44684e-05	0.0144362	highcor	Ath
response to low light intensity stimulus	4	8	7.8364e-05	0.015793	highcor	Ath
ribulose bisphosphate carboxylase complex assembly	4	4	1.24657e-06	0.000685162	highcor	Ath
RNA interference	4	9	0.000137324	0.0238638	highcor	Ath
serine family amino acid metabolic process	7	36	0.000162708	0.0258876	highcor	Ath
specification of plant organ axis polarity	3	3	3.7445e-05	0.00984315	highcor	Ath
stem vascular tissue pattern formation	3	5	0.000356	0.0478306	highcor	Ath
tRNA aminoacylation for protein translation	5	13	4.26132e-05	0.0103056	highcor	Ath
alternative respiration	3	4	0.000331677	0.0260431	lowcor	Ath
amino sugar catabolic process	7	7	3.15903e-10	1.90995e-07	lowcor	Ath
amino sugar metabolic process	7	14	8.26103e-07	0.000249731	lowcor	Ath
aminoglycan metabolic process	7	10	3.37347e-08	1.27475e-05	lowcor	Ath
anaphase-promoting complex	4	4	3.76707e-06	0.000813418	lowcor	Ath
anaphase-promoting complex binding	3	3	8.57446e-05	0.00909494	lowcor	Ath
anaphase-promoting complex-dependent catabolic process	4	6	5.26137e-05	0.00706894	lowcor	Ath
androecium development	18	65	2.2127e-10	1.48644e-07	lowcor	Ath
anther dehiscence	18	29	6.78557e-18	2.05128e-14	lowcor	Ath
anther development	18	50	1.48847e-12	1.59861e-09	lowcor	Ath
beta-glucan catabolic process	10	11	2.75256e-13	4.16049e-10	lowcor	Ath
beta-glucan metabolic process	13	59	1.31347e-06	0.000360965	lowcor	Ath
C4-dicarboxylate transport	5	12	0.000100951	0.0103449	lowcor	Ath
carbohydrate derivative catabolic process	7	32	0.000404861	0.0305974	lowcor	Ath
cation:cation antiporter activity	6	21	0.000222028	0.0194548	lowcor	Ath
cell cycle DNA replication	5	16	0.00048051	0.0354289	lowcor	Ath
cell cycle phase transition	8	23	3.74417e-06	0.000813418	lowcor	Ath
cell killing	5	13	0.000158106	0.0144834	lowcor	Ath
cell population proliferation	8	37	0.000170644	0.0151723	lowcor	Ath
cell wall macromolecule catabolic process	7	19	9.99493e-06	0.00183119	lowcor	Ath
cellular carbohydrate catabolic process	11	28	1.22038e-08	5.27029e-06	lowcor	Ath
cellular polysaccharide catabolic process	11	18	2.7083e-11	2.0468e-08	lowcor	Ath
cellular response to phosphate starvation	20	50	7.66598e-15	1.54495e-11	lowcor	Ath
cellulase activity	10	12	1.58645e-12	1.59861e-09	lowcor	Ath
cellulose metabolic process	13	50	1.65943e-07	5.90172e-05	lowcor	Ath
chitin binding	7	8	2.43079e-09	1.13051e-06	lowcor	Ath
chitinase activity	7	8	2.43079e-09	1.13051e-06	lowcor	Ath
cyclin-dependent protein serine/threonine kinase regulator activity	7	19	9.99493e-06	0.00183119	lowcor	Ath
dehiscence	19	32	2.67793e-18	1.61908e-14	lowcor	Ath
dicarboxylic acid transport	5	14	0.000237046	0.0199053	lowcor	Ath
DNA endoreduplication	5	15	0.000342721	0.0265653	lowcor	Ath
DNA-dependent DNA replication	8	26	1.06074e-05	0.00188624	lowcor	Ath
double-stranded RNA binding	3	4	0.000331677	0.0260431	lowcor	Ath
glucan catabolic process	11	22	5.10743e-10	2.80723e-07	lowcor	Ath
glucosamine-containing compound metabolic process	7	13	4.2938e-07	0.000136633	lowcor	Ath
hydrotropism	4	5	1.81746e-05	0.00289167	lowcor	Ath
inorganic anion exchanger activity	4	4	3.76707e-06	0.000813418	lowcor	Ath
intracellular auxin transport	4	5	1.81746e-05	0.00289167	lowcor	Ath
jasmonic acid hydrolase	3	3	8.57446e-05	0.00909494	lowcor	Ath
kinase inhibitor activity	4	7	0.000118471	0.0114896	lowcor	Ath
kinase regulator activity	9	37	2.45515e-05	0.00362045	lowcor	Ath
malate transport	5	11	6.11033e-05	0.0075394	lowcor	Ath
metal ion:proton antiporter activity	6	14	1.60133e-05	0.00268935	lowcor	Ath
mitotic cell cycle phase transition	8	23	3.74417e-06	0.000813418	lowcor	Ath
monovalent cation:proton antiporter activity	6	18	8.50717e-05	0.00909494	lowcor	Ath
mRNA transcription	4	6	5.26137e-05	0.00706894	lowcor	Ath
negative regulation of cell cycle	7	12	2.06014e-07	6.91978e-05	lowcor	Ath
negative regulation of cell cycle process	5	10	3.45841e-05	0.00497846	lowcor	Ath
negative regulation of defense response to insect	3	4	0.000331677	0.0260431	lowcor	Ath
negative regulation of mitotic cell cycle	4	7	0.000118471	0.0114896	lowcor	Ath
nuclear chromosome	5	14	0.000237046	0.0199053	lowcor	Ath
nuclear ubiquitin ligase complex	5	7	3.22074e-06	0.000813418	lowcor	Ath
polygalacturonase activity	6	17	5.89016e-05	0.00741914	lowcor	Ath
polysaccharide catabolic process	17	76	2.43015e-08	9.79512e-06	lowcor	Ath
positive regulation of anaphase-promoting complex-dependent catabolic process	3	3	8.57446e-05	0.00909494	lowcor	Ath
positive regulation of ubiquitin protein ligase activity	3	3	8.57446e-05	0.00909494	lowcor	Ath
positive regulation of ubiquitin-protein transferase activity	3	4	0.000331677	0.0260431	lowcor	Ath
protein complex oligomerization	10	40	6.6409e-06	0.00138451	lowcor	Ath
protein kinase inhibitor activity	4	7	0.000118471	0.0114896	lowcor	Ath
protein kinase regulator activity	9	37	2.45515e-05	0.00362045	lowcor	Ath
protein polyubiquitination	19	62	9.56109e-12	8.25805e-09	lowcor	Ath
protein self-association	10	55	0.000126219	0.0119238	lowcor	Ath
regulation of cell cycle process	7	26	9.96183e-05	0.0103449	lowcor	Ath
regulation of cell population proliferation	8	32	5.64898e-05	0.00726675	lowcor	Ath
regulation of cyclin-dependent protein kinase activity	7	21	2.13509e-05	0.00330994	lowcor	Ath
regulation of kinase activity	7	33	0.000494555	0.0355962	lowcor	Ath
regulation of mitotic cell cycle	8	32	5.64898e-05	0.00726675	lowcor	Ath
regulation of mitotic nuclear division	4	6	5.26137e-05	0.00706894	lowcor	Ath
regulation of nuclear division	4	8	0.000228666	0.0197502	lowcor	Ath
regulation of pH	6	20	0.000164692	0.0148616	lowcor	Ath
regulation of protein kinase activity	7	33	0.000494555	0.0355962	lowcor	Ath
regulation of protein serine/threonine kinase activity	7	27	0.000129411	0.0120372	lowcor	Ath
regulation of transferase activity	10	41	8.43996e-06	0.00170093	lowcor	Ath
regulation of ubiquitin protein ligase activity	3	3	8.57446e-05	0.00909494	lowcor	Ath
regulation of ubiquitin-protein transferase activity	3	4	0.000331677	0.0260431	lowcor	Ath
response to hydrogen peroxide	11	52	1.30792e-05	0.00225934	lowcor	Ath
response to reactive oxygen species	12	88	0.000466884	0.0348492	lowcor	Ath
rhamnogalacturonan endolyase activity	4	4	3.76707e-06	0.000813418	lowcor	Ath
sodium ion transmembrane transporter activity	6	13	9.50452e-06	0.00183119	lowcor	Ath
sodium:proton antiporter activity	6	10	1.30368e-06	0.000360965	lowcor	Ath
solute:cation antiporter activity	6	23	0.000383043	0.0293149	lowcor	Ath
solute:proton antiporter activity	6	19	0.000119722	0.0114896	lowcor	Ath
ubiquitin-protein transferase activator activity	3	3	8.57446e-05	0.00909494	lowcor	Ath
ubiquitin-protein transferase regulator activity	3	3	8.57446e-05	0.00909494	lowcor	Ath
unfolded protein binding	10	65	0.000520075	0.0369926	lowcor	Ath
'de novo' IMP biosynthetic process	3	5	0.000381422	0.0201971	highcor	Gma
5S rRNA binding	4	4	1.36864e-06	0.000187061	highcor	Gma
acylglycerol biosynthetic process	4	11	0.000372634	0.0201971	highcor	Gma
adenylate kinase activity	7	7	5.33186e-11	2.75302e-08	highcor	Gma
aldonate transmembrane transport	2	2	0.00117584	0.0492265	highcor	Gma
anaerobic respiration	4	11	0.000372634	0.0201971	highcor	Gma
ATP biosynthetic process	4	10	0.000243713	0.0149018	highcor	Gma
ATP synthesis coupled proton transport	4	10	0.000243713	0.0149018	highcor	Gma
C-4 methylsterol oxidase activity	2	2	0.00117584	0.0492265	highcor	Gma
cellular metabolic compound salvage	8	39	4.33713e-05	0.00387589	highcor	Gma
cellular respiration	10	52	8.81826e-06	0.000975677	highcor	Gma
cellular response to decreased oxygen levels	7	16	4.66034e-07	6.76769e-05	highcor	Gma
cellular response to hypoxia	7	15	2.70088e-07	4.20103e-05	highcor	Gma
cellular response to oxygen levels	7	16	4.66034e-07	6.76769e-05	highcor	Gma
chloroplast fission	3	4	0.000156563	0.0103935	highcor	Gma
copper ion binding	10	68	9.93823e-05	0.00782762	highcor	Gma
cytochrome complex	8	19	9.73791e-08	1.74046e-05	highcor	Gma
detection of chemical stimulus	8	21	2.46785e-07	4.09575e-05	highcor	Gma
detection of hypoxia	8	9	1.57001e-11	1.01564e-08	highcor	Gma
detection of stimulus	8	36	2.33451e-05	0.0022601	highcor	Gma
dioxygenase activity	14	23	1.54393e-15	2.39155e-12	highcor	Gma
diterpenoid biosynthetic process	3	6	0.000743415	0.0345465	highcor	Gma
electron transfer activity	7	26	1.98951e-05	0.00196707	highcor	Gma
energy derivation by oxidation of organic compounds	10	59	2.82686e-05	0.0026809	highcor	Gma
ER overload response	3	4	0.000156563	0.0103935	highcor	Gma
ER-nucleus signaling pathway	3	4	0.000156563	0.0103935	highcor	Gma
establishment of protein localization to organelle	12	101	0.000170775	0.0111774	highcor	Gma
inner mitochondrial membrane protein complex	17	71	1.70665e-10	6.60901e-08	highcor	Gma
inosine nucleosidase activity	3	4	0.000156563	0.0103935	highcor	Gma
isoprenoid biosynthetic process	7	35	0.000155747	0.0103935	highcor	Gma
ligase activity	15	79	5.99652e-08	1.11463e-05	highcor	Gma
ligase activity, forming carbon-nitrogen bonds	6	30	0.000464419	0.023716	highcor	Gma
mitochondrial inner membrane	18	84	3.52269e-10	1.09133e-07	highcor	Gma
mitochondrial membrane	20	108	5.81116e-10	1.68778e-07	highcor	Gma
mitochondrial protein-containing complex	17	72	2.16492e-10	7.73877e-08	highcor	Gma
mitochondrial respirasome	14	52	1.34646e-09	3.20563e-07	highcor	Gma
mitochondrial respiratory chain complex I	7	31	6.8563e-05	0.00590023	highcor	Gma
mitochondrial respiratory chain complex IV	3	3	4.01672e-05	0.00365994	highcor	Gma
mRNA cleavage and polyadenylation specificity factor complex	2	2	0.00117584	0.0492265	highcor	Gma
mRNA processing	12	121	0.000906717	0.0409079	highcor	Gma
NADH dehydrogenase complex	7	31	6.8563e-05	0.00590023	highcor	Gma
negative regulation of programmed cell death	5	21	0.000600059	0.0290466	highcor	Gma
neutral lipid biosynthetic process	4	11	0.000372634	0.0201971	highcor	Gma
nuclear transport	9	56	0.000109402	0.00847322	highcor	Gma
nucleobase-containing compound kinase activity	9	15	2.51908e-10	8.36155e-08	highcor	Gma
nucleobase-containing small molecule catabolic process	3	5	0.000381422	0.0201971	highcor	Gma
nucleocytoplasmic transport	9	54	8.15889e-05	0.00687583	highcor	Gma
nucleoside metabolic process	7	24	1.11091e-05	0.00120056	highcor	Gma
nucleoside monophosphate kinase activity	8	9	1.57001e-11	1.01564e-08	highcor	Gma
nucleoside phosphate biosynthetic process	15	60	1.07356e-09	2.77158e-07	highcor	Gma
nucleotide biosynthetic process	15	60	1.07356e-09	2.77158e-07	highcor	Gma
organelle inner membrane	23	110	2.05127e-12	1.90645e-09	highcor	Gma
oxidoreductase activity, acting on diphenols and related substances as donors	4	4	1.36864e-06	0.000187061	highcor	Gma
oxidoreductase activity, acting on single donors with incorporation of molecular oxygen	14	23	1.54393e-15	2.39155e-12	highcor	Gma
oxidoreductase activity, acting on single donors with incorporation of molecular oxygen, incorporation of two atoms of oxygen	14	22	6.23406e-16	2.39155e-12	highcor	Gma
oxidoreductase complex	11	53	1.40953e-06	0.000187145	highcor	Gma
oxidoreduction-driven active transmembrane transporter activity	4	8	8.58184e-05	0.00687583	highcor	Gma
oxygen binding	5	6	2.71209e-07	4.20103e-05	highcor	Gma
pectinesterase activity	3	5	0.000381422	0.0201971	highcor	Gma
peptidyl-cysteine modification	8	10	7.6154e-11	3.53887e-08	highcor	Gma
peptidyl-cysteine oxidation	8	8	1.79823e-12	1.90645e-09	highcor	Gma
phosphatidylcholine metabolic process	3	4	0.000156563	0.0103935	highcor	Gma
phosphoglycerate transmembrane transport	2	2	0.00117584	0.0492265	highcor	Gma
phospholipase D activity	3	3	4.01672e-05	0.00365994	highcor	Gma
phosphoric diester hydrolase activity	5	8	2.39044e-06	0.000308566	highcor	Gma
phosphotransferase activity, phosphate group as acceptor	8	13	1.98858e-09	4.40044e-07	highcor	Gma
pigment biosynthetic process	7	41	0.000436127	0.0227717	highcor	Gma
plastid fission	3	4	0.000156563	0.0103935	highcor	Gma
plastid inner membrane	6	26	0.000202252	0.0130537	highcor	Gma
protein export from nucleus	3	4	0.000156563	0.0103935	highcor	Gma
protein localization to organelle	13	119	0.000217188	0.0138256	highcor	Gma
proton channel activity	3	6	0.000743415	0.0345465	highcor	Gma
proton transmembrane transporter activity	9	41	7.97497e-06	0.000903895	highcor	Gma
proton-transporting ATP synthase activity, rotational mechanism	3	6	0.000743415	0.0345465	highcor	Gma
proton-transporting ATP synthase complex	4	12	0.000543872	0.0268869	highcor	Gma
purine nucleosidase activity	3	6	0.000743415	0.0345465	highcor	Gma
purine nucleoside catabolic process	3	5	0.000381422	0.0201971	highcor	Gma
purine nucleoside metabolic process	4	6	1.9429e-05	0.00196275	highcor	Gma
purine nucleoside triphosphate biosynthetic process	4	13	0.000764423	0.0348262	highcor	Gma
purine nucleotide biosynthetic process	9	43	1.20795e-05	0.00127576	highcor	Gma
purine nucleotide metabolic process	13	91	1.26956e-05	0.00131103	highcor	Gma
purine ribonucleoside metabolic process	3	4	0.000156563	0.0103935	highcor	Gma
purine ribonucleoside triphosphate biosynthetic process	4	13	0.000764423	0.0348262	highcor	Gma
purine ribonucleotide biosynthetic process	7	39	0.000316516	0.018857	highcor	Gma
purine-containing compound biosynthetic process	10	48	4.12126e-06	0.000491065	highcor	Gma
purine-containing compound metabolic process	17	108	1.41713e-07	2.43903e-05	highcor	Gma
regulation of cellular response to hypoxia	3	5	0.000381422	0.0201971	highcor	Gma
regulation of isoprenoid metabolic process	4	10	0.000243713	0.0149018	highcor	Gma
regulation of lipid biosynthetic process	5	20	0.000470317	0.0237561	highcor	Gma
regulation of lipid metabolic process	6	27	0.000252589	0.0152439	highcor	Gma
regulation of programmed cell death	6	30	0.000464419	0.023716	highcor	Gma
respirasome	16	54	1.74846e-11	1.01564e-08	highcor	Gma
respiratory chain complex	15	53	1.57142e-10	6.60901e-08	highcor	Gma
respiratory chain complex IV	5	5	4.65155e-08	9.00657e-06	highcor	Gma
response to decreased oxygen levels	16	77	5.49837e-09	1.16141e-06	highcor	Gma
response to endoplasmic reticulum stress	7	42	0.000508145	0.0253908	highcor	Gma
response to hypoxia	15	61	1.37966e-09	3.20563e-07	highcor	Gma
response to oxygen levels	16	78	6.70334e-09	1.35437e-06	highcor	Gma
ribonucleoside catabolic process	3	4	0.000156563	0.0103935	highcor	Gma
ribonucleoside metabolic process	4	5	6.65714e-06	0.000773393	highcor	Gma
ribonucleotide biosynthetic process	7	43	0.000589323	0.0288272	highcor	Gma
ribose phosphate diphosphokinase activity	2	2	0.00117584	0.0492265	highcor	Gma
rRNA binding	4	8	8.58184e-05	0.00687583	highcor	Gma
sphingolipid biosynthetic process	4	14	0.00104139	0.046532	highcor	Gma
terpenoid biosynthetic process	6	29	0.000382471	0.0201971	highcor	Gma
terpenoid metabolic process	6	35	0.00109845	0.0486144	highcor	Gma
transmembrane transporter complex	10	46	2.73093e-06	0.000333964	highcor	Gma
transporter complex	10	46	2.73093e-06	0.000333964	highcor	Gma
triglyceride biosynthetic process	4	11	0.000372634	0.0201971	highcor	Gma
triose phosphate transport	2	2	0.00117584	0.0492265	highcor	Gma
very long-chain fatty acid metabolic process	4	8	8.58184e-05	0.00687583	highcor	Gma
acyltransferase, acyl groups converted into alkyl on transfer	5	11	2.18161e-05	0.016098	lowcor	Gma
chemotaxis	5	10	1.22583e-05	0.0113929	lowcor	Gma
clathrin complex	3	3	4.51006e-05	0.0161217	lowcor	Gma
defense response to symbiont	9	45	2.42492e-05	0.016098	lowcor	Gma
DNA replication	6	24	0.000154822	0.0429505	lowcor	Gma
double-stranded RNA-specific ribonuclease activity	3	3	4.51006e-05	0.0161217	lowcor	Gma
enzyme inhibitor activity	6	25	0.000197641	0.0459218	lowcor	Gma
histidine biosynthetic process	3	4	0.00017561	0.0429505	lowcor	Gma
inorganic anion exchanger activity	3	3	4.51006e-05	0.0161217	lowcor	Gma
locomotion	5	10	1.22583e-05	0.0113929	lowcor	Gma
manganese ion transmembrane transporter activity	3	4	0.00017561	0.0429505	lowcor	Gma
mannosidase activity	3	3	4.51006e-05	0.0161217	lowcor	Gma
oxidoreductase activity, acting on the CH-NH2 group of donors	5	15	0.000125955	0.039021	lowcor	Gma
oxidoreductase activity, acting on the CH-NH2 group of donors, oxygen as acceptor	5	7	1.11686e-06	0.00173002	lowcor	Gma
positive regulation of DNA-templated transcription, initiation	3	3	4.51006e-05	0.0161217	lowcor	Gma
primary amine oxidase activity	5	7	1.11686e-06	0.00173002	lowcor	Gma
quinone binding	5	6	3.28753e-07	0.00152772	lowcor	Gma
regulation of DNA-templated transcription, initiation	3	3	4.51006e-05	0.0161217	lowcor	Gma
regulation of leaf senescence	7	29	5.51826e-05	0.0183167	lowcor	Gma
RNA cap binding	3	4	0.00017561	0.0429505	lowcor	Gma
4 iron, 4 sulfur cluster binding	7	34	0.00020413	0.0118483	highcor	Zma
5'-3' RNA polymerase activity	7	26	3.22645e-05	0.00256123	highcor	Zma
6,7-dimethyl-8-ribityllumazine synthase activity	2	2	0.00136291	0.0476786	highcor	Zma
alkane biosynthetic process	3	5	0.000474568	0.0232884	highcor	Zma
ATPase complex	5	22	0.00105615	0.0410153	highcor	Zma
autophagosome	5	19	0.000511161	0.0237866	highcor	Zma
autophagosome assembly	6	18	3.14454e-05	0.00253346	highcor	Zma
autophagosome membrane	4	5	8.95188e-06	0.000947495	highcor	Zma
autophagosome organization	6	25	0.000240581	0.0138155	highcor	Zma
C-4 methylsterol oxidase activity	4	6	2.60683e-05	0.00213207	highcor	Zma
carbon-oxygen lyase activity, acting on polysaccharides	3	4	0.000195198	0.0117534	highcor	Zma
carboxyl- or carbamoyltransferase activity	3	4	0.000195198	0.0117534	highcor	Zma
catalytic step 2 spliceosome	4	14	0.00137295	0.0476786	highcor	Zma
cellular alkane metabolic process	3	5	0.000474568	0.0232884	highcor	Zma
cellular response to alkaline pH	4	4	1.84452e-06	0.0002553	highcor	Zma
cellular response to fatty acid	10	79	0.00063623	0.0283832	highcor	Zma
cellular response to jasmonic acid stimulus	10	77	0.000517422	0.0238722	highcor	Zma
cellular response to nitrogen starvation	4	14	0.00137295	0.0476786	highcor	Zma
cellular response to salt stress	7	41	0.000682123	0.029223	highcor	Zma
chromatin	47	109	1.47674e-38	1.99286e-35	highcor	Zma
chromatin assembly	23	59	3.00881e-18	1.47651e-15	highcor	Zma
chromatin assembly or disassembly	24	64	1.61487e-18	8.71707e-16	highcor	Zma
chromatin DNA binding	6	30	0.000689442	0.029304	highcor	Zma
chromatin organization involved in negative regulation of transcription	18	57	1.01741e-12	3.4325e-10	highcor	Zma
chromatin organization involved in regulation of transcription	18	57	1.01741e-12	3.4325e-10	highcor	Zma
chromatin silencing	17	40	1.40975e-14	5.85371e-12	highcor	Zma
chromosome condensation	4	11	0.000494495	0.0234148	highcor	Zma
citrulline biosynthetic process	2	2	0.00136291	0.0476786	highcor	Zma
cleavage involved in rRNA processing	7	17	1.27493e-06	0.000181108	highcor	Zma
cytoplasmic translation	11	58	7.45786e-06	0.000829988	highcor	Zma
cytosolic large ribosomal subunit	16	99	6.41467e-07	9.35848e-05	highcor	Zma
cytosolic small ribosomal subunit	14	66	9.88356e-08	1.77838e-05	highcor	Zma
DNA duplex unwinding	5	23	0.00130896	0.0476786	highcor	Zma
DNA helicase activity	5	19	0.000511161	0.0237866	highcor	Zma
DNA packaging	23	62	1.12247e-17	5.04923e-15	highcor	Zma
DNA packaging complex	36	50	5.102e-41	9.18019e-38	highcor	Zma
DNA unwinding involved in DNA replication	3	5	0.000474568	0.0232884	highcor	Zma
DNA-directed 5'-3' RNA polymerase activity	7	25	2.43486e-05	0.0021199	highcor	Zma
DNA-directed RNA polymerase complex	10	53	2.03368e-05	0.00186064	highcor	Zma
double-strand break repair	9	37	5.92672e-06	0.000695487	highcor	Zma
double-strand break repair via break-induced replication	3	4	0.000195198	0.0117534	highcor	Zma
double-strand break repair via homologous recombination	8	28	5.3346e-06	0.000669678	highcor	Zma
endonucleolytic cleavage in ITS1 to separate SSU-rRNA from 5.8S rRNA and LSU-rRNA from tricistronic rRNA transcript (SSU-rRNA, 5.8S rRNA, LSU-rRNA)	4	6	2.60683e-05	0.00213207	highcor	Zma
endonucleolytic cleavage involved in rRNA processing	5	9	7.53416e-06	0.000829988	highcor	Zma
endonucleolytic cleavage of tricistronic rRNA transcript (SSU-rRNA, 5.8S rRNA, LSU-rRNA)	4	8	0.000114636	0.00754641	highcor	Zma
endonucleolytic cleavage to generate mature 3'-end of SSU-rRNA from (SSU-rRNA, 5.8S rRNA, LSU-rRNA)	4	5	8.95188e-06	0.000947495	highcor	Zma
endoplasmic reticulum calcium ion homeostasis	3	4	0.000195198	0.0117534	highcor	Zma
exoribonuclease complex	3	5	0.000474568	0.0232884	highcor	Zma
exosome (RNase complex)	3	5	0.000474568	0.0232884	highcor	Zma
ferric iron binding	3	5	0.000474568	0.0232884	highcor	Zma
formate dehydrogenase (NAD+) activity	3	3	5.0183e-05	0.00366065	highcor	Zma
glycerol-3-phosphate 2-O-acyltransferase activity	2	2	0.00136291	0.0476786	highcor	Zma
histone H3-K27 trimethylation	3	5	0.000474568	0.0232884	highcor	Zma
inner mitochondrial membrane protein complex	17	94	5.23566e-08	1.08386e-05	highcor	Zma
ISWI-type complex	3	5	0.000474568	0.0232884	highcor	Zma
jasmonic acid mediated signaling pathway	10	76	0.000465301	0.0232884	highcor	Zma
L-allo-threonine aldolase activity	2	2	0.00136291	0.0476786	highcor	Zma
large ribosomal subunit	20	110	3.1624e-09	8.98455e-07	highcor	Zma
macroautophagy	6	28	0.000465752	0.0232884	highcor	Zma
maturation of 5.8S rRNA	6	14	5.77316e-06	0.000692523	highcor	Zma
maturation of 5.8S rRNA from tricistronic rRNA transcript (SSU-rRNA, 5.8S rRNA, LSU-rRNA)	6	13	3.40519e-06	0.000448323	highcor	Zma
maturation of SSU-rRNA	6	21	8.36112e-05	0.00578632	highcor	Zma
maturation of SSU-rRNA from tricistronic rRNA transcript (SSU-rRNA, 5.8S rRNA, LSU-rRNA)	6	17	2.16369e-05	0.0019466	highcor	Zma
MCM complex	3	3	5.0183e-05	0.00366065	highcor	Zma
methyltransferase complex	4	14	0.00137295	0.0476786	highcor	Zma
mitochondrial protein-containing complex	20	114	6.02906e-09	1.62724e-06	highcor	Zma
mitochondrial respirasome	9	61	0.000375553	0.0206861	highcor	Zma
mitochondrial respiratory chain complex I	8	32	1.58432e-05	0.00155494	highcor	Zma
mitochondrial respiratory chain complex I assembly	4	9	0.000200318	0.0117534	highcor	Zma
mitochondrion organization	11	92	0.000567441	0.025958	highcor	Zma
mRNA 5'-splice site recognition	2	2	0.00136291	0.0476786	highcor	Zma
mRNA catabolic process	9	68	0.00084914	0.0352589	highcor	Zma
mRNA cis splicing, via spliceosome	4	13	0.00101	0.039507	highcor	Zma
mRNA splice site selection	5	5	6.76773e-08	1.30472e-05	highcor	Zma
mRNA stabilization	2	2	0.00136291	0.0476786	highcor	Zma
NADH dehydrogenase complex	8	32	1.58432e-05	0.00155494	highcor	Zma
NADH dehydrogenase complex assembly	4	9	0.000200318	0.0117534	highcor	Zma
ncRNA 3'-end processing	7	13	1.28029e-07	2.15969e-05	highcor	Zma
negative regulation of chromatin silencing	4	9	0.000200318	0.0117534	highcor	Zma
negative regulation of DNA metabolic process	4	11	0.000494495	0.0234148	highcor	Zma
negative regulation of DNA recombination	4	11	0.000494495	0.0234148	highcor	Zma
negative regulation of gene expression, epigenetic	17	48	5.12118e-13	1.97458e-10	highcor	Zma
negative regulation of gene silencing	4	13	0.00101	0.039507	highcor	Zma
nuclear chromosome	6	34	0.00137789	0.0476786	highcor	Zma
nuclear DNA-directed RNA polymerase complex	10	49	9.78846e-06	0.00101612	highcor	Zma
nuclear exosome (RNase complex)	3	5	0.000474568	0.0232884	highcor	Zma
nuclear mRNA surveillance	3	5	0.000474568	0.0232884	highcor	Zma
nuclear outer membrane	3	4	0.000195198	0.0117534	highcor	Zma
nuclear-transcribed mRNA catabolic process	7	43	0.000917345	0.0377479	highcor	Zma
nucleosomal DNA binding	4	8	0.000114636	0.00754641	highcor	Zma
nucleosome	36	49	1.47838e-41	3.99014e-38	highcor	Zma
nucleosome assembly	22	40	1.24084e-21	8.37257e-19	highcor	Zma
nucleosome organization	22	43	1.03795e-20	6.22539e-18	highcor	Zma
nucleosome positioning	5	10	1.461e-05	0.00148801	highcor	Zma
organellar ribosome	4	13	0.00101	0.039507	highcor	Zma
organelle assembly	13	80	6.75755e-06	0.000776112	highcor	Zma
ornithine carbamoyltransferase activity	2	2	0.00136291	0.0476786	highcor	Zma
oxidoreductase complex	10	73	0.000334356	0.0186067	highcor	Zma
pectate lyase activity	3	3	5.0183e-05	0.00366065	highcor	Zma
perinuclear region of cytoplasm	4	13	0.00101	0.039507	highcor	Zma
polysomal ribosome	18	100	2.29101e-08	5.34705e-06	highcor	Zma
polysome	19	104	7.21755e-09	1.85525e-06	highcor	Zma
positive regulation of dephosphorylation	2	2	0.00136291	0.0476786	highcor	Zma
positive regulation of gene expression, epigenetic	4	11	0.000494495	0.0234148	highcor	Zma
pre-replicative complex assembly	2	2	0.00136291	0.0476786	highcor	Zma
prespliceosome	4	7	5.90449e-05	0.00419374	highcor	Zma
protein heterodimerization activity	34	103	1.33389e-23	1.44006e-20	highcor	Zma
protein-DNA complex	40	64	1.37932e-41	3.99014e-38	highcor	Zma
protein-DNA complex assembly	28	67	6.0823e-23	5.47205e-20	highcor	Zma
protein-DNA complex subunit organization	28	71	4.17076e-22	3.21625e-19	highcor	Zma
recombinational repair	8	28	5.3346e-06	0.000669678	highcor	Zma
regulation of cellular response to hypoxia	3	6	0.000923068	0.0377479	highcor	Zma
regulation of cellular response to stress	7	42	0.000792869	0.0331776	highcor	Zma
regulation of chromatin silencing	4	12	0.000720158	0.0303704	highcor	Zma
regulation of DNA metabolic process	7	30	8.78147e-05	0.0060003	highcor	Zma
regulation of DNA recombination	4	13	0.00101	0.039507	highcor	Zma
regulation of gene expression, epigenetic	18	62	5.10356e-12	1.62053e-09	highcor	Zma
regulation of gene silencing	6	24	0.000188685	0.0117534	highcor	Zma
regulation of jasmonic acid mediated signaling pathway	9	29	6.21465e-07	9.31853e-05	highcor	Zma
respirasome	9	65	0.000607457	0.0273254	highcor	Zma
respiratory chain complex	9	58	0.000254397	0.0144551	highcor	Zma
response to acidic pH	3	3	5.0183e-05	0.00366065	highcor	Zma
response to alkaline pH	4	7	5.90449e-05	0.00419374	highcor	Zma
response to ethanol	4	6	2.60683e-05	0.00213207	highcor	Zma
response to paraquat	3	3	5.0183e-05	0.00366065	highcor	Zma
response to pH	7	10	9.86682e-09	2.42096e-06	highcor	Zma
riboflavin synthase complex	2	2	0.00136291	0.0476786	highcor	Zma
ribonucleoprotein complex assembly	11	63	1.70649e-05	0.00164493	highcor	Zma
ribonucleoprotein complex subunit organization	11	64	1.99297e-05	0.00185483	highcor	Zma
ribosomal small subunit biogenesis	7	31	0.000109847	0.0074119	highcor	Zma
ribosome assembly	6	26	0.000303076	0.0170417	highcor	Zma
RNA 3'-end processing	7	40	0.000583994	0.0264908	highcor	Zma
RNA phosphodiester bond hydrolysis	7	41	0.000682123	0.029223	highcor	Zma
RNA phosphodiester bond hydrolysis, endonucleolytic	5	20	0.000661002	0.0290089	highcor	Zma
RNA polymerase complex	10	54	2.41442e-05	0.0021199	highcor	Zma
RNA polymerase II activity	7	7	9.06279e-11	2.71783e-08	highcor	Zma
RNA polymerase II, core complex	7	14	2.47904e-07	3.82338e-05	highcor	Zma
RNA polymerase II, holoenzyme	9	42	1.80148e-05	0.00170603	highcor	Zma
RNA polymerase IV complex	7	13	1.28029e-07	2.15969e-05	highcor	Zma
RNA polymerase V complex	7	14	2.47904e-07	3.82338e-05	highcor	Zma
rRNA 3'-end processing	6	9	1.8926e-07	3.09583e-05	highcor	Zma
RSF complex	3	4	0.000195198	0.0117534	highcor	Zma
Sm-like protein family complex	9	24	9.57419e-08	1.77838e-05	highcor	Zma
small nuclear ribonucleoprotein complex	9	22	3.89198e-08	8.40357e-06	highcor	Zma
small ribosomal subunit	15	73	5.42132e-08	1.08386e-05	highcor	Zma
spliceosomal complex	10	43	2.78815e-06	0.00037626	highcor	Zma
spliceosomal complex assembly	5	13	6.80225e-05	0.00476864	highcor	Zma
spliceosomal snRNP complex	9	21	2.37735e-08	5.34705e-06	highcor	Zma
SWI/SNF superfamily-type complex	5	20	0.000661002	0.0290089	highcor	Zma
THO complex	3	3	5.0183e-05	0.00366065	highcor	Zma
threonine aldolase activity	2	2	0.00136291	0.0476786	highcor	Zma
transmembrane transporter complex	8	53	0.00067517	0.029223	highcor	Zma
transporter complex	8	56	0.00098221	0.039507	highcor	Zma
tRNA threonylcarbamoyladenosine metabolic process	2	2	0.00136291	0.0476786	highcor	Zma
U1 snRNP	5	11	2.59709e-05	0.00213207	highcor	Zma
U2-type spliceosomal complex	6	14	5.77316e-06	0.000692523	highcor	Zma
2 iron, 2 sulfur cluster binding	5	19	0.000511161	0.0367899	lowcor	Zma
abscisic acid biosynthetic process	5	13	6.80225e-05	0.00781246	lowcor	Zma
abscisic acid metabolic process	5	18	0.000388363	0.0361445	lowcor	Zma
abscisic aldehyde oxidase activity	3	3	5.0183e-05	0.00629972	lowcor	Zma
acetyltransferase activity	9	62	0.000425195	0.0367899	lowcor	Zma
ACP phosphopantetheine attachment site binding	4	12	0.000720158	0.0492078	lowcor	Zma
aging	16	139	5.49325e-05	0.00673922	lowcor	Zma
alcohol transmembrane transporter activity	3	4	0.000195198	0.0198808	lowcor	Zma
aldehyde oxidase activity	3	5	0.000474568	0.0367899	lowcor	Zma
alpha-galactosidase activity	3	5	0.000474568	0.0367899	lowcor	Zma
amine biosynthetic process	5	19	0.000511161	0.0367899	lowcor	Zma
amine metabolic process	9	63	0.000480111	0.0367899	lowcor	Zma
apocarotenoid biosynthetic process	5	13	6.80225e-05	0.00781246	lowcor	Zma
apocarotenoid metabolic process	5	18	0.000388363	0.0361445	lowcor	Zma
arbutin transmembrane transporter activity	3	3	5.0183e-05	0.00629972	lowcor	Zma
aryl-aldehyde oxidase activity	3	5	0.000474568	0.0367899	lowcor	Zma
auxin influx	5	8	3.45366e-06	0.00129313	lowcor	Zma
auxin metabolic process	11	62	1.45639e-05	0.00314464	lowcor	Zma
beta-glucoside transmembrane transporter activity	3	3	5.0183e-05	0.00629972	lowcor	Zma
beta-glucuronidase activity	4	4	1.84452e-06	0.0009432	lowcor	Zma
carbohydrate phosphatase activity	6	17	2.16369e-05	0.00449215	lowcor	Zma
carbohydrate:cation symporter activity	3	5	0.000474568	0.0367899	lowcor	Zma
cell wall macromolecule metabolic process	16	101	8.47486e-07	0.000571841	lowcor	Zma
cell wall polysaccharide metabolic process	14	89	4.46146e-06	0.00145152	lowcor	Zma
cellular amine metabolic process	9	34	2.75896e-06	0.0011456	lowcor	Zma
cellular biogenic amine metabolic process	8	30	9.4105e-06	0.00241895	lowcor	Zma
cellular homeostasis	14	129	0.000295051	0.0286402	lowcor	Zma
cellular ion homeostasis	11	95	0.000746318	0.0497361	lowcor	Zma
cinnamyl-alcohol dehydrogenase activity	3	3	5.0183e-05	0.00629972	lowcor	Zma
disaccharide biosynthetic process	6	28	0.000465752	0.0367899	lowcor	Zma
disaccharide transmembrane transporter activity	3	3	5.0183e-05	0.00629972	lowcor	Zma
disaccharide transport	3	4	0.000195198	0.0198808	lowcor	Zma
endosome organization	4	12	0.000720158	0.0492078	lowcor	Zma
FAD binding	8	20	2.80913e-07	0.000216624	lowcor	Zma
flavin adenine dinucleotide binding	12	49	1.51942e-07	0.000136697	lowcor	Zma
fructose metabolic process	3	4	0.000195198	0.0198808	lowcor	Zma
glucoside transmembrane transporter activity	3	3	5.0183e-05	0.00629972	lowcor	Zma
glucoside transport	3	3	5.0183e-05	0.00629972	lowcor	Zma
glycoside transport	3	3	5.0183e-05	0.00629972	lowcor	Zma
hemicellulose metabolic process	12	66	4.57129e-06	0.00145152	lowcor	Zma
hormone metabolic process	11	95	0.000746318	0.0497361	lowcor	Zma
hydrolase activity, acting on carbon-nitrogen (but not peptide) bonds	7	40	0.000583994	0.0409403	lowcor	Zma
hydrolase activity, acting on carbon-nitrogen (but not peptide) bonds, in cyclic amidines	4	11	0.000494495	0.0367899	lowcor	Zma
indolalkylamine metabolic process	6	16	1.44503e-05	0.00314464	lowcor	Zma
indole-3-acetaldehyde oxidase activity	3	5	0.000474568	0.0367899	lowcor	Zma
indole-containing compound metabolic process	9	35	3.59335e-06	0.00129313	lowcor	Zma
leaf senescence	15	109	1.11084e-05	0.0026071	lowcor	Zma
maltose transmembrane transporter activity	3	3	5.0183e-05	0.00629972	lowcor	Zma
mannan endo-1,4-beta-mannosidase activity	3	4	0.000195198	0.0198808	lowcor	Zma
molybdenum ion binding	3	5	0.000474568	0.0367899	lowcor	Zma
morphogenesis of a branching structure	9	33	2.09678e-06	0.0009432	lowcor	Zma
N-acetyltransferase activity	7	21	6.69967e-06	0.00190341	lowcor	Zma
N-acyltransferase activity	7	36	0.000297119	0.0286402	lowcor	Zma
oligosaccharide biosynthetic process	6	29	0.000569116	0.0404222	lowcor	Zma
oxidoreductase activity, acting on the aldehyde or oxo group of donors, oxygen as acceptor	3	5	0.000474568	0.0367899	lowcor	Zma
phosphopantetheine binding	4	5	8.95188e-06	0.00241611	lowcor	Zma
plant organ senescence	15	109	1.11084e-05	0.0026071	lowcor	Zma
polysaccharide binding	5	19	0.000511161	0.0367899	lowcor	Zma
positive regulation of development, heterochronic	4	4	1.84452e-06	0.0009432	lowcor	Zma
raffinose alpha-galactosidase activity	3	5	0.000474568	0.0367899	lowcor	Zma
regulation of anatomical structure morphogenesis	14	124	0.000194712	0.0198808	lowcor	Zma
regulation of leaf development	8	37	4.94111e-05	0.00629972	lowcor	Zma
regulation of morphogenesis of a branching structure	9	20	1.4043e-08	1.89511e-05	lowcor	Zma
regulation of plant organ formation	9	25	1.44722e-07	0.000136697	lowcor	Zma
root cap development	4	6	2.60683e-05	0.00521173	lowcor	Zma
root hair	6	20	6.16365e-05	0.00739364	lowcor	Zma
secondary shoot formation	9	33	2.09678e-06	0.0009432	lowcor	Zma
sequence-specific mRNA binding	3	3	5.0183e-05	0.00629972	lowcor	Zma
sesquiterpenoid biosynthetic process	5	16	0.000210519	0.0210441	lowcor	Zma
solute:proton symporter activity	4	11	0.000494495	0.0367899	lowcor	Zma
sucrose transmembrane transporter activity	3	3	5.0183e-05	0.00629972	lowcor	Zma
sucrose transport	3	4	0.000195198	0.0198808	lowcor	Zma
sucrose:cation symporter activity	3	3	5.0183e-05	0.00629972	lowcor	Zma
symporter activity	13	42	1.9828e-09	5.35157e-06	lowcor	Zma
trans-Golgi network transport vesicle	5	19	0.000511161	0.0367899	lowcor	Zma
trehalase activity	3	3	5.0183e-05	0.00629972	lowcor	Zma
trehalose biosynthetic process	6	19	4.45294e-05	0.00629972	lowcor	Zma
trehalose metabolic process	6	19	4.45294e-05	0.00629972	lowcor	Zma
trehalose-phosphatase activity	6	14	5.77316e-06	0.00173131	lowcor	Zma
xyloglucan metabolic process	10	24	5.37664e-09	9.67437e-06	lowcor	Zma
xyloglucan:xyloglucosyl transferase activity	10	10	4.3824e-15	2.36562e-11	lowcor	Zma
ATP-dependent protein folding chaperone	6	19	0.000181483	0.0115847	highcor	Hvu
box C/D methylation guide snoRNP complex	3	3	0.000108249	0.00888411	highcor	Hvu
chromatin organization	4	8	0.000307661	0.0186054	highcor	Hvu
clathrin adaptor complex	4	4	5.12462e-06	0.00147205	highcor	Hvu
COPI-coated vesicle membrane	3	4	0.00041762	0.0239923	highcor	Hvu
DNA-binding transcription factor activity, RNA polymerase II-specific	12	19	4.25898e-12	4.89357e-09	highcor	Hvu
galactoside 2-alpha-L-fucosyltransferase activity	3	3	0.000108249	0.00888411	highcor	Hvu
Golgi cisterna membrane	3	3	0.000108249	0.00888411	highcor	Hvu
lipid droplet	3	3	0.000108249	0.00888411	highcor	Hvu
mitochondrial matrix	3	3	0.000108249	0.00888411	highcor	Hvu
monolayer-surrounded lipid storage body	3	3	0.000108249	0.00888411	highcor	Hvu
norspermine:oxygen oxidoreductase activity	3	3	0.000108249	0.00888411	highcor	Hvu
nucleolus	5	12	0.000144887	0.0104047	highcor	Hvu
regulation of transcription by RNA polymerase II	13	37	6.60982e-09	3.79734e-06	highcor	Hvu
response to water	4	4	5.12462e-06	0.00147205	highcor	Hvu
sequence-specific DNA binding	13	85	0.000172523	0.0115847	highcor	Hvu
small-subunit processome	3	3	0.000108249	0.00888411	highcor	Hvu
snoRNA binding	3	3	0.000108249	0.00888411	highcor	Hvu
translation	5	17	0.00092875	0.0485061	highcor	Hvu
unfolded protein binding	5	16	0.000681997	0.037315	highcor	Hvu
vesicle-mediated transport	7	25	0.000121303	0.00929183	highcor	Hvu
voltage-gated monoatomic anion channel activity	3	3	0.000108249	0.00888411	highcor	Hvu
cellular oxidant detoxification	7	19	1.9948e-05	0.00382005	lowcor	Hvu
heme binding	10	12	4.44109e-12	5.10282e-09	lowcor	Hvu
hydrogen peroxide catabolic process	6	8	3.52623e-07	0.000135055	lowcor	Hvu
lactoperoxidase activity	5	5	2.82459e-07	0.000135055	lowcor	Hvu
peroxidase activity	7	17	8.38781e-06	0.00192752	lowcor	Hvu
purine nucleobase transmembrane transport	3	3	0.000118793	0.0136493	lowcor	Hvu
purine nucleobase transmembrane transporter activity	3	3	0.000118793	0.0136493	lowcor	Hvu
purine nucleobase transport	3	3	0.000118793	0.0136493	lowcor	Hvu
purine nucleoside transmembrane transport	3	3	0.000118793	0.0136493	lowcor	Hvu
response to oxidative stress	7	15	3.02391e-06	0.000868617	lowcor	Hvu
